# Global loss of promoter-enhancer connectivity and rebalancing of gene expression during early colorectal cancer carcinogenesis

**DOI:** 10.1101/2022.08.26.505505

**Authors:** Yizhou Zhu, Hayan Lee, Shannon White, Annika K. Weimer, Emma Monte, Aaron Horning, Stephanie A. Nevins, Edward D. Esplin, Kristina Paul, Gat Krieger, Zohar Shipony, Roxanne Chiu, Rozelle Laquindanum, Thomas V. Karathanos, Melissa WY Chua, Meredith Mills, Uri Ladabaum, Teri Longacre, Jeanne Shen, Ariel Jaimovich, Doron Lipson, Anshul Kundaje, William J. Greenleaf, Christina Curtis, James M. Ford, Michael P. Snyder

## Abstract

Although 3D genome architecture can be essential for gene regulation, the biological implications of long-range chromatin interactions in disease remain elusive. In this study, we traced the early evolution and malignant transformation of colorectal cancer by generating high-resolution chromatin conformation maps of 33 colon samples spanning different stages of early neoplastic growth from polyps of Familial Adenomatous Polyposis (FAP) patients. Our analysis reveals a substantial progressive loss of genome-wide cis-regulatory connectivity at early stages of malignancy, which correlates with a non-linear effect on gene regulation. Genes with high promoter-enhancer (P-E) connectivity in unaffected mucosa are not correlated with elevated baseline expression, but instead tend to be up-regulated at advanced stages. Inhibition of highly connected promoters preferentially represses gene expression in colorectal cancer cells relative to normal colonic epithelial cells. Our results suggest a two-phase model whereby neoplastic transformation reduces P-E connectivity from a redundant state to a rate-limiting one for transcriptional levels. Overall, our study illuminates the intricate interplay between 3D genome architecture and gene regulation during early colorectal cancer progression, and provides valuable insights for potential therapeutic interventions targeting the connectivity of cis-regulatory elements.
