## Supplementary material for "Global loss of promoter-enhancer connectivity and rebalancing of gene expression during early colorectal cancer carcinogenesis": Table S1

### Sheet: gRNA sequence
Target	Sequence
E2F3_gRNA1	TGGAGCCATTTTTCAGCTGC
E2F3_gRNA2	CTGCTGCTGACAATGAATGA
Ctrl	GTATTACTGATATTGGTGGG
MYC1_gRNA2	GAGTATAAAAGCCGGTTTTC
MYC1_gRNA1	GCTGTAGTAATTCCAGCGAG
CCNE1_gRNA2	TTAAATGTCCCGCTCTGAGC
CCNE1_gRNA1	TGCCCCCTACACCGCGCTGG
MCM4_gRNA2	GGAGACGACCTTGCCGCCGG
MCM4_gRNA1	TCGCGGACTCCGAGTCCACC
CDC25A_gRNA2	TTTGGCGCCAACTAGGAAAG
CDC25A_gRNA1	TGAGCCGCTATTACCGCGAA
B2M_gRNA2	CACGCGTTTAATATAAGTGG
B2M_gRNA1	TTCCTGAAGCTGACAGCATT
TBP_gRNA2	GACATTATCAACGCGCGCCA
TBP_gRNA1	GAGGTCGGGCAGGTTCGCTG
UBC_gRNA2	ATGATTATATAAGGACGCGC
UBC_gRNA1	AAGAACTGCGACCCAAATCC
CCNE1_gRNA_exon	GGGGACTTAAACGCCACTTA
MYC_gRNA_exon	TTGATGAAGGTCTCGTCGTC
TBP_gRNA_exon	GTTTCGGGCACGAAGTGCAA
UBC_gRNA_exon	GACGTTCTCGATAGTGTCAC

### Sheet: Taqman ID
Gene Name	Primer ID
CDK7	Hs00361486_m1
E2F3	Hs00605457_m1
FGF19	Hs00192780_m1
TTK	Hs01009870_m1
MYC	Hs00153408_m1
NDRG1	Hs00608387_m1
TNS2	Hs00539247_m1
LTF	Hs00914334_m1
SUN2	Hs00391446_m1
GAPDH	Hs02786624_g1
CCNE1	Hs01026536_m1
MCM4	Hs00907398_m1
CDC25A	Hs00947994_m1
B2M	Hs00187842_m1
TBP	Hs00427620_m1
UBC	Hs00824723_m1
