## Supplementary material for "Global loss of promoter-enhancer connectivity and rebalancing of gene expression during early colorectal cancer carcinogenesis": Table S2

### Sheet: Fig 5F
Gene	E2F3	E2F3	MYC	MYC	CCNE1	CCNE1	MCM4	MCM4	CDC25A	CDC25A	B2M	B2M	TBP	TBP	UBC	UBC
gRNA	gRNA 1	gRNA2	gRNA 1	gRNA2	gRNA 1	gRNA2	gRNA 1	gRNA2	gRNA 1	gRNA2	gRNA 1	gRNA2	gRNA 1	gRNA2	gRNA 1	gRNA2
Line	HPCEC	HPCEC	HPCEC	HPCEC	HPCEC	HPCEC	HPCEC	HPCEC	HPCEC	HPCEC	HPCEC	HPCEC	HPCEC	HPCEC	HPCEC	HPCEC
	0.0289212	-0.124838	0.138917	-0.40534	-2.99214	-2.51168	-0.718516	-2.11181	-0.0538449	-2.36393	-1.91048	-2.21301	-2.84065	-2.65386	-0.126423	-0.626678
	-0.0935898	-0.135544	0.0587089	-0.244108	-2.98879	-2.55548	-0.745492	-2.14018	-0.067019	-2.28083	-1.97191	-2.24562	-2.74993	-2.83809	-0.17516	-0.708429
	-0.029066	-0.215964	0.0995681	-0.332188	-3.03557	-2.71677	-0.59413	-2.1817	-0.0690625	-2.39472	-1.92829	-2.40503	-2.75089	-2.95012	-0.137232	-0.649909
	-0.0867004	-0.175413	-0.0171921	-0.41273	-3.15891	-2.71687	-0.781175	-2.234	-0.126236	-2.44797	-2.05164	-2.37188	-2.76675	-2.95651	-0.126423	-0.611036
	-0.0264518	-0.0917243	0.141122	-0.267574	-3.17062	-2.61281	-0.625415	-2.15835	-0.0334495	-2.16874	-1.83856	-2.20661	-2.49028	-2.89517	-0.13115	-0.555965
	-0.0420274	-0.0667149	0.0471752	-0.292682	-3.22424	-2.75553	-0.753452	-2.06988	-0.0465295	-2.5239	-1.91675	-2.19999	-2.79671	-2.94796	-0.0935271	-0.572479
	-0.103299	-0.213021	0.0011947	-0.454855	-3.05456	-2.74575	-0.780898	-2.20784	-0.0850575	-2.36335	-1.8626	-2.24238	-2.67977	-2.82704	-0.0958541	-0.651437
	-0.0228195	-0.196058	-0.0492031	-0.344211	-3.08926	-2.65927	-0.703905	-2.15768	-0.0794749	-2.36335	-1.85877	-2.26922	-2.725	-2.86696	-0.177134	-0.668375
Gene	E2F3	E2F3	MYC	MYC	CCNE1	CCNE1	MCM4	MCM4	CDC25A	CDC25A	B2M	B2M	TBP	TBP	UBC	UBC
gRNA	gRNA 1	gRNA2	gRNA 1	gRNA2	gRNA 1	gRNA2	gRNA 1	gRNA2	gRNA 1	gRNA2	gRNA 1	gRNA2	gRNA 1	gRNA2	gRNA 1	gRNA2
Line	HT29	HT29	HT29	HT29	HT29	HT29	HT29	HT29	HT29	HT29	HT29	HT29	HT29	HT29	HT29	HT29
	-0.301222	-0.597481	-0.475897	-1.15991	-3.8733	-3.60163	-0.995827	-2.48937	-0.36586	-3.23349	-1.85889	-1.90481	-2.75339	-3.49292	-0.282715	-0.487878
	-0.290417	-0.787432	-0.620614	-1.19494	-3.7557	-3.556	-1.00636	-2.60384	-0.418717	-3.19691	-1.98832	-2.01598	-2.83363	-3.48638	-0.374626	-0.592285
	-0.323124	-0.754344	-0.657818	-1.18514	-3.90308	-3.58764	-0.943312	-2.558	-0.475501	-3.1012	-1.91414	-2.02211	-2.89256	-3.62735	-0.323507	-0.523855
	-0.365433	-0.687676	-0.541516	-1.27595	-4.03865	-3.66167	-0.866371	-2.54484	-0.554469	-3.14041	-1.94221	-1.8601	-2.8263	-3.54084	-0.308525	-0.577934
	-0.290196	-0.691889	-0.45916	-1.22794	-3.87364	-3.52006	-0.987673	-2.53763	-0.43344	-3.21825	-1.70288	-1.79701	-2.74315	-3.51088	-0.3585	-0.520982
	-0.37905	-0.805182	-0.598	-1.16405	-3.91028	-3.57752	-1.06325	-2.47229	-0.35999	-3.12584	-1.68119	-1.72307	-2.87811	-3.50813	-0.307154	-0.525857
	-0.338787	-0.86493	-0.808839	-1.22605	-4.0284	-3.64449	-1.07683	-2.57144	-0.302288	-3.43549	-1.78671	-1.92362	-2.86898	-3.58778	-0.325302	-0.484357
	-0.529463	-0.788653	-0.594549	-1.29441	-4.12976	-3.70151	-0.98687	-2.57511	-0.306309	-3.3726	-1.84404	-1.93909	-2.82802	-3.52313	-0.346819	-0.581464

### Sheet: Fig S8A
8A	E2F3	MYC	CCNE1	MCM4	CDC25A	B2M	TBP	UBC
Line	HPCEC	HPCEC	HPCEC	HPCEC	HPCEC	HPCEC	HPCEC	HPCEC
	0.19696	-0.0931774	-0.0644291	-0.237709	-0.471534	-2.10118	-2.27672	-0.102119
	0.037164	-0.0717274	-0.0433465	-0.326113	-0.290526	-2.23569	-2.30668	-0.200727
	-0.0508723	0.0227532	-0.0829055	-0.390896	-0.288401	-2.20598	-2.25895	-0.156415
	0.0720781	-0.04483	-0.177727	-0.28771	-0.402565	-2.24973	-2.33621	-0.118885
	0.035498	0.104573	0.0583345	-0.423546	-0.304198	-2.07846	-2.13256	-0.227291
	0.168939	0.0244907	-0.16208	-0.108516	-0.421399	-2.11878	-2.25297	-0.201879
	-0.103442	-0.116532	-0.229268	-0.210817	-0.456324	-2.11014	-2.21655	-0.170506
	0.0183662	0.0240654	-0.24332	-0.387718	-0.376421	-2.19772	-2.27928	-0.243736
Gene	E2F3	MYC	CCNE1	MCM4	CDC25A	B2M	TBP	UBC
Line	HT29	HT29	HT29	HT29	HT29	HT29	HT29	HT29
	-0.120106	-0.246237	-0.551045	-0.674309	-0.742693	-2.41739	-2.33128	-0.190217
	-0.139298	-0.312586	-0.56376	-0.597311	-0.675771	-2.35696	-2.30227	-0.161921
	-0.132473	-0.394495	-0.52903	-0.534414	-0.704822	-2.32387	-2.48441	-0.221826
	-0.03162	-0.458924	-0.471417	-0.458994	-0.74123	-2.38426	-2.31541	-0.101901
	-0.0573406	-0.428173	-0.610152	-0.642595	-0.726383	-2.32632	-2.26435	-0.261565
	-0.168316	-0.34705	-0.621541	-0.563076	-0.76018	-2.27157	-2.28024	-0.261273
	-0.201363	-0.375149	-0.536856	-0.497009	-0.66373	-2.35431	-2.38804	-0.205974
	-0.100441	-0.459238	-0.55643	-0.617441	-0.757275	-2.3287	-2.3517	-0.236674

### Sheet: Fig S8B
Gene	MYC	CCNE1	TBP	UBC
Line	HPCEC	HPCEC	HPCEC	HPCEC
	-0.210793	-1.21246	-1.98211	-0.592193
	-0.381113	-1.41391	-1.97589	-0.551654
	-0.32505	-1.31098	-1.90009	-0.618063
	-0.309652	-1.26187	-1.87881	-0.620941
Gene	MYC	CCNE1	TBP	UBC
Line	HT29	HT29	HT29	HT29
	-0.251367	-1.33496	-1.91096	-0.548103
	-0.20437	-1.40154	-2.103	-0.611258
	-0.348779	-1.27744	-2.01532	-0.500315
	-0.210105	-1.25102	-1.9608	-0.58919

### Sheet: Fig S8C
Gene	MYC	CCNE1	TBP	UBC
Line	HPCEC	HPCEC	HPCEC	HPCEC
	-0.205459	-0.0285914	-0.258655	-0.129082
	-0.200855	-0.109873	-0.253234	-0.378344
	-0.0834994	-0.0929358	-0.240302	-0.198115
	-0.131816	-0.0204908	-0.231324	-0.321534
Gene	MYC	CCNE1	TBP	UBC
Line	HT29	HT29	HT29	HT29
	-0.0298226	0.045201	-0.0905678	-0.253921
	-0.104245	-0.065616	-0.232431	-0.245283
	-0.187127	-0.11416	-0.335167	-0.179086
	-0.131852	-0.211814	-0.330738	-0.205004
