## Supplementary material for "Global loss of promoter-enhancer connectivity and rebalancing of gene expression during early colorectal cancer carcinogenesis": Table S3

### Sheet: mHi-C seq
HTAN Sample ID	GEO sample ID
HTA10_01_007	GSM6326543
HTA10_01_008	GSM6326544
HTA10_01_011	GSM6326545
HTA10_01_013	GSM6326547
HTA10_01_019	GSM6326548
HTA10_01_023	GSM6326549
HTA10_01_024	GSM6326551
HTA10_02_001	GSM6326552
HTA10_02_002	GSM6326554
HTA10_02_006	GSM6326555
HTA10_02_010	GSM6326556
HTA10_02_012	GSM6326558
HTA10_02_013	GSM6326559
HTA10_02_122	GSM6326560
HTA10_02_212	GSM6326561
HTA10_03_004	GSM6326562
HTA10_03_012	GSM6326564
HTA10_03_038	GSM6326565
HTA10_03_040	GSM6326566
HTA10_03_041	GSM6326568
HTA10_03_045	GSM6326569
HTA10_03_046	GSM6326571
HTA10_03_053	GSM6326572
HTA10_03_054	GSM6326573
HTA10_04_004	GSM6326575
HTA10_04_006	GSM6326576
HTA10_04_010	GSM6326578
HTA10_28_001	GSM6326579
HTA10_29_001	GSM6326580
HTA10_30_001	GSM6326582
HTA10_31_001	GSM6326583
HTA10_32_001	GSM6326585
HTA10_33_001	GSM6326586

### Sheet: ATAC seq
HTAN Sample ID	GEO sample ID
HTA10_01_007	GSM6326085
HTA10_01_013	GSM6326087
HTA10_01_019	GSM6326088
HTA10_02_001	GSM6326090
HTA10_02_002	GSM6326091
HTA10_02_006	GSM6326092
HTA10_02_010	GSM6326094
HTA10_02_122	GSM6326095
HTA10_02_212	GSM6326097
HTA10_03_041	GSM6326098
HTA10_03_046	GSM6326099
HTA10_03_053	GSM6326101
HTA10_03_054	GSM6326102
HTA10_03_057	GSM6326104
HTA10_04_004	GSM6326105
HTA10_04_008	GSM6326106
HTA10_04_010	GSM6326108
HTA10_28_001	GSM6326109
HTA10_29_001	GSM6326111
HTA10_30_001	GSM6326112
HTA10_31_001	GSM6326114
HTA10_32_001	GSM6326115
HTA10_33_001	GSM6326116

### Sheet: RNA seq
HTAN Sample ID	GEO sample ID
HTA10_01_007	GSM6325721
HTA10_01_011	GSM6325722
HTA10_01_013	GSM6325724
HTA10_01_019	GSM6325725
HTA10_02_001	GSM6325727
HTA10_02_002	GSM6325728
HTA10_02_006	GSM6325729
HTA10_02_010	GSM6325731
HTA10_02_013	GSM6325732
HTA10_02_122	GSM6325734
HTA10_02_212	GSM6325735
HTA10_03_012	GSM6325736
HTA10_03_040	GSM6325738
HTA10_03_041	GSM6325739
HTA10_03_046	GSM6325740
HTA10_03_053	GSM6325742
HTA10_03_054	GSM6325743
HTA10_04_004	GSM6325745
HTA10_04_010	GSM6325746
HTA10_28_001	GSM6325747
HTA10_29_001	GSM6325749
HTA10_30_001	GSM6325750
HTA10_32_001	GSM6325752
HTA10_33_001	GSM6325753

### Sheet: RNA seq (organoid)
HTAN Sample ID	GEO sample ID
HTA10_34_004	GSM8068669
HTA10_34_004	GSM8068670
HTA10_34_004	GSM8068671
HTA10_34_004	GSM8068672
HTA10_34_008	GSM8068665
HTA10_34_008	GSM8068666
HTA10_34_008	GSM8068667
HTA10_34_008	GSM8068668
HTA10_34_103	GSM8068673
HTA10_34_103	GSM8068674
HTA10_34_103	GSM8068675
HTA10_34_103	GSM8068676

### Sheet: EM seq
HTAN Sample ID
HTA10_01_004
HTA10_01_005
HTA10_01_007
HTA10_01_021
HTA10_01_113
HTA10_01_206
HTA10_02_010
HTA10_02_012
HTA10_02_116
HTA10_02_121
HTA10_02_204
HTA10_02_212
HTA10_03_001
HTA10_03_037
HTA10_03_038
HTA10_03_052
HTA10_03_115
HTA10_03_202
HTA10_04_002
HTA10_04_008
HTA10_04_203
